# Antimicrobial Susceptibility Profile of *Neisseria gonorrhoeae* from Patients Attending a Medical Laboratory, Institut Pasteur de Madagascar between 2014-2020: Phenotypic and Genomic characterization in a Subset of *Neisseria gonorrhoeae* Isolates

**DOI:** 10.1101/2023.04.20.537661

**Authors:** Lala Fanomezantsoa Rafetrarivony, Mamitina Alain Noah Rabenandrasana, Elisoa Ratsima Hariniaina, Frédérique Randrianirina, Anthony Marius Smith, Tania Crucitti

## Abstract

2

The antimicrobial resistance of *Neisseria gonorrhoea* to all classes of current available antibiotics is a global concern. National surveillance programmes monitoring the susceptibility profiles of *Neisseria gonorrhoeae* hardly exist in resource constraint settings. Therefore, little is known about the antimicrobial susceptibility profile and associated genetic resistance mechanisms of *N. gonorrhoeae* in Madagascar. We report susceptibility data of *N. gonorrhoeae* isolates obtained by the medical laboratory of the Institut Pasteur de Madagascar, from 2014 -2020. In addition, we present data on the antimicrobial resistance mechanisms and antimicrobial resistance profile of a subset of isolates (N=46), including all isolates available of 2020. Over the study period, ceftriaxone resistant isolates exceeding the threshold of 5% in 2017 and 2020, were reported. Of the subset of re-tested isolates, all were found susceptible to ceftriaxone, azithromycin, and spectinomycin. Conversely, all isolates were resistant to ciprofloxacin and the majority was also resistant to penicillin and tetracycline. None of the isolates carried the mosaic *penA* gene and chromosomal mutations associated to the antibiotic resistance in *gyrA, parC, penA, ponA, porB* and *mtrR* genes were detected. The high rate of resistance to Penicillin and Tetracycline is explained by the presence of β-lactamase *bla*_TEM_ and *tetM* genes, respectively, a plasmid mediated resistance. We found a high number of circulating multilocus sequence types. Almost half of them were new types, and one of them was among the four most predominant sequence types. Our report provides a detailed dataset obtained through phenotypic and genotypic methods which will serve as baseline for future surveillance of *N. gonorrhoeae* in our setting, and Madagascar.

**Repositories:** This Whole Genome Shotgun project has been deposited at DDBJ/ENA/GenBank under the Accession BioProject PRJNA929018.

**Impact statement:** *Neisseria gonorrhoeae* is becoming increasingly resistant to all classes of antibiotics available for infections treatment.

Resource constraint settings encounter difficulties in implementing surveillance of the antimicrobial susceptibility of *N. gonorrhoeae*. We report here antimicrobial susceptibility results from gonorrhoea among patients consulting a medical laboratory in Antananarivo, Madagascar in 2014–2020. We used whole-genome sequencing to identify resistance mechanisms in a subset of isolates including all viable isolates of 2020.

We report multilocus sequence types and discuss phenotypes and genotypes according to the phylogenetic analysis of the isolates. The susceptibility results are the first in a decade to be reported. We set the baseline to study further the evolution and transmission of *N. gonorrhoeae* resistance mechanisms and genotypes in general. Our report will enable improving surveillance of *Neisseria gonorrhoeae* in Madagascar and Africa.

Overall, it will contribute to the global, regional, and national surveillance of *N. gonorrhoeae*. In addition, it may set a benchmark for implementation in other settings facing barriers implementing phenotypic resistance surveillance of *N. gonorrhoeae*.

**Data summary:** The source code of the Tormes pipeline used in this study is also available on Github: https://github.com/nmquijada/tormes.

The SRA sequences have been deposited in the NCBI SRA database under accession numbers SRR23260223 and SRR23260193.

The genome assemblies can be accessed using the accession numbers: SAMN32949360 - SAMN32949405.

The MLST genes of all isolates can be accessed through this link: https://doi.org/10.5281/zenodo.7581537

The Perl scripts used for a quality filtering of the assemblies which is to remove small contigs can be accessed through the following link: https://github.com/Alainnoah/Remove-Small-Contigs-Draft-Assemblies.

Genomic analysis with metadata in Pathogenwatch could be accessed with this link: https://pathogen.watch/collection/f7t4wjtjlybh-mdgwhofa

A visualization of genomic epidemiology of our isolates with Microreact can be accessed with this link: https://microreact.org/project/7FADQYwhm5h1zJyJTynM6R-unnamed-project

A supplementary material in an Excel sheet summarizing the lists of plasmids used for alignment (Table S1), the statistics of the sequences (Table S2), and the minimum inhibitory concentration values of *N. gonorrhoeae* isolates and their antimicrobial resistance genetic mechanisms (Table S3) is available through this link: https://doi.org/10.6084/m9.figshare.21973511
