## Supplementary Tables_AMR profile NG_Mada for "Antimicrobial Susceptibility Profile of *Neisseria gonorrhoeae* from Patients Attending a Medical Laboratory, Institut Pasteur de Madagascar between 2014-2020: Phenotypic and Genomic characterization in a Subset of *Neisseria gonorrhoeae* Isolates"

### Sheet: Table S1
Supplementary Table S1: Neisseria gonorrhoeae plasmids used as reference for alignment
	Plasmid type	Accession number	References
tetM-associated plasmid	Dutch type	L12242.1	Gascoyne-Binzi et al. 1993
	American type	L12241.1	Gascoyne-Binzi et al. 1993
blaTEM associated plasmid	pJD5 Africa type	MK973083.1	Phillips 1976; Alergant et al. 1976
	pjD4 Asian type	U20374.1	Yeung et al. 1986)
	pEM1 Johannesburg	HM756641.1	Müller et al. 2011
	Australian	NC_025191.1	Trembizki et al. 2014; Whiley et al. 2014
	Rio/Toronto	CP048256.1	Yeung et al. 1986)
	Nîmes	U20421.1	Gouby et al. 1986

### Sheet: Table S2
Supplementary Table S2: Quality of the sequences obtained from wGS
ID	READS	AvgReadLen	CONTIGS	GenomeLength	LargestContig	N50	GC	Depht
MDG-NG1	1410410	148	108	2147643	185271	40410	52.40	96X
MDG-NG10	1255082	148	116	2152731	185243	40426	52.37	85X
MDG-NG11	1396874	148	100	2152093	127473	40498	52.33	95X
MDG-NG12	1423688	148	108	2097192	124939	39869	52.56	99X
MDG-NG13	1469674	148	112	2119548	102126	40371	52.44	101X
MDG-NG14	1321760	148	126	2105945	104997	40459	52.54	92X
MDG-NG15	1414902	148	117	2157081	123210	40754	52.31	96X
MDG-NG16	1409314	148	118	2150619	184175	40957	52.37	95X
MDG-NG17	1169464	148	111	2146444	185290	43260	52.41	79X
MDG-NG18	1645160	148	112	2103097	105012	40456	52.55	114X
MDG-NG19	1076332	148	132	2166941	116998	38893	52.33	69X
MDG-NG2	1133368	148	110	2054154	139946	36638	52.66	81X
MDG-NG20	1723300	148	116	2159423	184689	37900	52.32	117X
MDG-NG21	1598488	148	111	2145957	140283	38533	52.38	109X
MDG-NG22	1565662	148	114	2152372	105203	37962	52.34	106X
MDG-NG23	1677260	148	119	2152194	76254	40044	52.35	114X
MDG-NG24	1473388	148	121	2157235	99300	40471	52.34	99X
MDG-NG25	1501456	148	117	2088137	115887	36514	52.58	105X
MDG-NG26	1449444	148	112	2114510	139660	39535	52.44	100X
MDG-NG27	1243504	148	108	2159135	220666	45521	52.32	84X
MDG-NG28	1388068	148	112	2109419	117487	40409	52.51	96X
MDG-NG29	1432152	148	107	2093250	140154	40382	52.56	100X
MDG-NG3	1178108	148	111	2152563	184470	39115	52.34	80X
MDG-NG30	1498892	148	107	2153617	117492	45894	52.37	102X
MDG-NG31	1141100	148	117	2096162	127811	41651	52.57	79X
MDG-NG32	1444350	148	117	2157523	97249	40439	52.30	98X
MDG-NG33	1017556	146	140	2095396	124990	38021	52.63	70X
MDG-NG34	1422218	146	134	2095828	139527	36325	52.61	98X
MDG-NG35	777392	146	135	2091237	95045	35744	52.61	53X
MDG-NG36	1013698	146	138	2109707	112247	34967	52.58	68X
MDG-NG37	943972	146	143	2163414	84274	36104	52.34	61X
MDG-NG38	958072	146	121	2150714	97045	39072	52.44	64X
MDG-NG39	964612	146	126	2151533	146202	40378	52.44	64X
MDG-NG4	1348094	148	107	2117426	87644	40409	52.49	93X
MDG-NG40	1149986	146	132	2145722	78400	34359	52.44	77X
MDG-NG41	1211898	146	141	2130295	118463	39098	52.39	81X
MDG-NG42	1123884	146	125	2160448	108040	39866	52.33	75X
MDG-NG43	924136	146	154	2091859	65885	27208	52.65	63X
MDG-NG44	837630	146	132	2099795	207485	35782	52.60	57X
MDG-NG45	1131048	146	122	2158271	148262	39117	52.36	76X
MDG-NG46	1199148	146	136	2109919	80980	37921	52.58	82X
MDG-NG47	1143358	146	128	2095499	105142	39864	52.61	78X
MDG-NG5	1404040	148	107	2098576	104990	40459	52.61	94X
MDG-NG6	1358884	148	126	2118840	105492	37910	52.48	71X
MDG-NG8	1193230	148	118	2159992	149863	40282	52.29	78X
MDG-NG9	1265620	148	113	2147211	105205	42258	52.37	86X

### Sheet: Table S3
Supplementary Table S3: Minimum inhibitory concentration (MIC) values of N. gonorrhoeae (N=46) isolates and their antimicrobial resistance genetic mechanisms
ID (MDG-NG)	Year of isolation	MICPEN (µg/mL)	MICCRO (µg/mL)	MICAZT (µg/mL)	MICTET (µg/mL)	MICCIP (µg/mL)	MICSPT (µg/mL)	Loci with Variants												MLST_ST
								mtrR promoter	mtrR	penA D345 Insert	penA allele	ponA	blaTEM	porB	rpsJ	tetM	gyrA	parC	23S rDNA
1	2020	32	0.002	0.016	16	4	6	WT	A39T	P	14.001	WT	TEM-1	porB1a	V57M	P	S91F/D95A	E91K/S87N	WT	Unk_5
2	2020	64	0.002	0.016	0.38	4	6	WT	A39T	P	19.001	L421P	TEM-1	WT	V57M	A	S91F/D95A	E91K/S87N	WT	Unk_7
3	2019	0.125	0.003	0.032	24	2	4	WT	WT	P	22.001	L421P	A	porB1a	V57M	P	S91F/D95A	S87N	WT	9903
4	2020	32	0.003	0.032	0.5	1.5	6	WT	A39T	P	14.001	L421P	TEM-1	porB1a	V57M	A	S91F/D95A	S87N	WT	1931
5	2020	48	0.002	0.023	12	1	6	WT	A39T	P	2.002	L421P	TEM-135	WT	V57M	P	S91F/D95A	S87R	WT	7822
6	2020	256	0.002	0.016	16	3	6	WT	A39T	P	14.023	L421P	TEM-1	WT	V57M	P	S91F/D95A	S87N	WT	1583
8	2016	96	0.002	0.047	16	2	6	WT	WT	P	22.001	L421P	TEM-135	WT	V57M	P	S91F/D95A	S87N	WT	9903
9	2020	0.125	0.002	0.016	12	0.75	8	WT	A39T	P	14.001	L421P	A	porB1a	V57M	P	S91F/D95A	D86N	WT	1931
10	2020	64	0.002	0.032	12	3	8	WT	A39T	P	14.001	WT	TEM-1	WT	V57M	P	S91F/D95A	S87N	WT	Unk_1
11	2015	12	0.002	0.016	16	3	6	WT	A39T	P	14.001	WT	TEM-1	porB1a	V57M	P	S91F/D95A	S87N	WT	Unk_1
12	2019	3	0.003	0.032	16	1	8	WT	A39T	P	19.001	L421P	TEM-1	WT	V57M	P	S91F/D95A	S87N	WT	7827
13	2020	0.125	0.002	0.047	0.5	3	8	WT	A39T	P	14.001	L421P	TEM-1	porB1a	V57M	A	S91F/D95A	S87N	WT	Unk_6
14	2020	32	0.004	0.064	12	2	6	57ADel	G45D	P	2.002	L421P	TE3-135	WT	V57M	P	S91F/D95A	S87R	WT	7822
15	2020	1.5	0.003	0.047	8	1.5	6	WT	WT	P	14.001	L421P	TEM-1	UNK	V57M	P	S91F/D95A	S87N	WT	9903
16	2016	32	0.004	0.064	12	1.5	6	WT	A39T*	P	14.001	L421P	TEM-1	porB1a	V57M	P	S91F/D95A	S87N /E91K	WT	11750
17	2020	24	0.002	0.016	12	3	6	WT	A39T	P	14.001	WT	TEM-1	WT	V57M	P	S91F/D95A	S87N	WT	Unk_1
18	2020	0.25	0.004	0.125	12	4	6	57 A Del	G45D	P	2.002	L421P	A	WT	V57M	A	S91F/D95A	S87R	WT	7822
19	2014	48	0.002	0.023	16	0.125	6	WT	A39T	P	14.001	L421P	TEM-1	WT	V57M	P	S91F/D95A	WT	WT	1931
20	2020	2	0.006	0.032	12	0.75	4	WT	WT	P	9.001	L421P	TEM-1	WT	V57M	P	S91F/D95G	WT	WT	13942
21	2014	128	0.003	0.032	16	1.5	6	WT	A39T	P	14.001	L421P	TEM-1	WT	V57M	P	S91F/D95A	D86N	WT	Unk_4
22	2020	32	0.002	0.032	12	1.5	4	WT	A39T	P	14.001	WT	TEM-1	porB1a	V57M	P	S91F/D95A	S87N	WT	10935
23	2014	32	0.003	0.023	16	2	6	WT	A39T	P	14.001	WT	TEM-1	porB1a	V57M	P	S91F/D95A	S87N	WT	1931
24	2020	32	0.002	0.023	16	2	6	WT	A39T	P	14.001	WT	TEM-1	WT	V57M	P	S91F/D95A	S87N	WT	Unk_10
25	2020	12	0.002	0.023	12	0.75	6	WT	A39T	P	19.001	L421P	TEM-1	porB1a	V57M	P	S91F/D95A	S87N	WT	Unk_9
26	2020	32	0.003	0.047	0.5	1.5	6	WT	WT	P	14.001	L421P	TEM-1	porB1a	V57M	A	S91F/D95A	S87N	WT	1931
27	2020	1	0.002	0.064	0.38	2	8	WT	WT	P	22.001	L421P	TEM-1	porB1a	V57M	P*	S91F/D95A	S87N	WT	7369
28	2017	32	0.002	0.016	8	3	4	WT	A39T	P	2.002	WT	TEM-1	porB1a	V57M	P	S91F/D95A	S87N	WT	11182
29	2019	1.5	0.002	0.023	12	0.75	6	WT	A39T	P	19.001	L421P	TEM-1	porB1a	V57M	P	S91F/D95A	S87N	WT	1588
30	2020	16	0.003	0.023	12	3	6	WT	A39T	P	14.001	WT	TEM-1	WT	V57M	P	S91F/D95A	S87N/E91K	WT	Unk_1
31	2020	0.064	0.002	0.047	8	1	6	WT	A39T	P	2.002	L421P	A	WT	V57M	P	S91F/D95A	S87R	WT	7822
32	2020	192	<0.002	0.047	12	2	4	WT	WT	P	22.001	L421P	TEM-135	porB1a	V57M	P	S91F/D95A	S87N	WT	9903
33	2020	3	0.002	0.023	12	0.75	8	WT	A39T	P	19.001	L421P	TEM-1	porB1b A121S	V57M	P	S91F/D95A	S87N	WT	7827
34	2020	1.5	0.002	0.023	16	1	3	WT	A39T	P	19.001	L421P	TEM-1	WT	V57M	P	S91F/D95A	S87N	WT	1588
35	2020	16	0.002	0.032	12	1.5	6	WT	A39T	P	19.001	L421P	TEM-206	porB1a	V57M	P	S91F/D95A	S87N	WT	11368
36	2020	256	0.003	0.023	12	1.5	6	WT	A39T	P	2.002	L421P	TEM-135	WT	V57M	P	S91F/D95A	S87R	WT	7822
37	2020	12	<0.002	0.016	12	2	6	WT	A39T	P	14.001	WT	TEM-1	porB1a	V57M	P	S91F/D95A	S87N	WT	10935
38	2017	0.064	0.003	0.023	12	2	6	WT	A39T	P	14.001	WT	A	WT	V57M	P	S91F/D95A	S87N	WT	Unk_1
39	2020	24	0.002	0.023	16	4	6	WT	A39T	P	14.001	WT	TEM-1	WT	V57M	P	S91F/D95A	S87N	WT	Unk_1
40	2020	0.064	0.002	0.032	12	2	6	WT	A39T	P	19.001	WT	A	porB1a	V57M	P	S91F/D95A	S87N	WT	Unk_3
41	2020	128	0.008	0.094	0.5	1.5	6	57A Del	WT	P	2.002	L421P	TEM-1	WT	V57M	A	S91F/D95A	S87R	WT	7367
42	2020	16	0.002	0.032	8	1.5	4	WT	WT	P	22.001	L421p	TEM-135	porB1a	V57M	P	S91F/D95A	S87N	WT	9903
43	2019	32	0.003	0.032	16	3	8	WT	A39T	P	19.001	L421P	A	porB1a	A	P	S91F/D95A	S87N	WT	Unk_2
44	2020	3	0.002	0.023	16	1.5	6	WT	A39T	P	19.001	L421P	TEM-206	WT	V57M	P	S91F/D95A	S87N	WT	1588
45	2020	2	0.002	0.032	16	1	4	WT	WT	P	22.001	L421P	TEM-206	Unk	V57M	P	S91F/D95A	S87N	WT	9903
46	2020	12	0.002	0.023	16	1	6	WT	A39T	P	19.001	L421P	A	porB1b A121S	V57M	P	S91F/D95A	S87N	WT	Unk_8
47	2016	3	0.002	0.016	4	0.75	6	WT	A39T	P	19.001	L421P	TEM-1	porB1a	V57M	P	S91F/D95A	S87N	WT	Unk_9
*:disrupted; WT: wild type; Unk: Unkown
